# A single-cell strategy for the identification of intronic variants related to mis-splicing in pancreatic cancer

**DOI:** 10.1101/2023.05.08.539836

**Authors:** Emre Taylan Duman, Maren Sitte, Karly Conrads, Adi Makay, Fabian Ludewig, Philipp Ströbel, Volker Ellenrieder, Elisabeth Hessman, Argyris Papantonis, Gabriela Salinas

## Abstract

Most clinical diagnostic and genomic research setups focus almost exclusively on coding regions and essential splice sites, thereby overlooking other non-coding variants. As a result, intronic variants that can promote mis-splicing events across a range of diseases, including cancer, are yet to be systematically investigated. Such investigations would require both genomic and transcriptomic data, but there currently exist very few datasets that satisfy these requirements. We address this by developing a single-nucleus full-length RNA-sequencing approach that allows for the detection of potentially pathogenic intronic variants. We exemplify the potency of our approach by applying pancreatic cancer tumor and tumor-derived specimens and linking intronic variants to splicing dysregulation. We specifically find that prominent intron retention and pseudo-exon activation events are shared by the tumors and affect genes encoding key transcriptional regulators. Our work paves the way for the assessment and exploitation of intronic mutations as powerful prognostic markers and potential therapeutic targets in cancer.

**Graphical Abstract:** 
