## Supplementary material for "A single-cell strategy for the identification of intronic variants related to mis-splicing in pancreatic cancer": Table 1

### Sheet: Sheet1
Gene_ID	Number_of_Total	Number_of_SS	Number_of_Prox	Number_of_Deep
RBFOX1	208	0	0	208
CSMD1	125	0	0	125
WWOX	80	0	0	80
BAGE2	75	0	0	75
SMYD3	64	0	0	64
MTUS2	61	0	0	61
CDH13	58	0	0	58
LRP1B	57	0	0	57
MAGI2	57	0	0	57
PTPRN2	52	0	0	52
DLG2	52	0	0	52
EXOC4	50	0	1	49
JMJD1C	48	0	0	48
LINC02055	48	0	0	48
NRG1	47	0	0	47
SLC30A10	47	0	0	47
SNX29	47	0	1	46
FHIT	47	0	0	47
NRXN3	45	0	0	45
HHAT	45	0	0	45
ALK	44	0	0	44
PRKN	43	0	0	43
NOS1AP	43	0	0	43
NAV2	44	0	1	43
CNTNAP2	42	0	0	42
KMT2C	41	0	0	41
THSD4	41	0	0	41
MAPK4	6	0	0	6
GNAQ	15	0	0	15
BCAS3	31	0	1	30
OAS1	4	11	0	-7
SUPT5H	3	1	0	2
ASAH1	3	1	1	1
POU6F2	14	1	0	13
ACTG1	5	2	4	-1
MDM2	4	1	0	3
ASH2L	3	1	0	2
EPHB6	1	5	3	-7
C12orf43	1	1	1	-1
RHNO1	2	1	0	0
HNRNPH1	1	0	10	-9
MGAT5B	10	0	7	3
CARD8	1	0	9	-8
MACF1	23	0	5	18
COBLL1	11	0	6	5
MFF	6	0	5	1
MPHOSPH9	22	0	5	17
FOXRED1	1	0	5	-4
TBPL1	1	0	3	-2
POLR2L	2	0	1	1
ELOB	1	0	2	-1
TM4SF5	5	0	4	1
RPL26L1	4	0	5	-1
SNRNP35	1	0	1	0
INTS10	6	0	3	3
RPL27	3	0	2	1
DDR2	18	0	2	16
ADAMTS12	12	0	1	11
BCAT1	8	0	3	5
